# Impacts of radiation on the bacterial and fungal microbiome of small mammals in the Chernobyl Exclusion Zone

**DOI:** 10.1101/2020.05.28.120717

**Authors:** Rachael E. Antwis, Nicholas A. Beresford, Joseph A. Jackson, Ross Fawkes, Catherine L. Barnett, Elaine Potter, Lee Walker, Sergey Gaschak, Michael D. Wood

## Abstract

Environmental impacts of the 1986 Chernobyl Nuclear Power Plant accident are much debated, but the effects of radiation on host microbiomes has received little attention to date. We present the first analysis of small mammal gut microbiome from the Chernobyl Exclusion Zone in relation to total absorbed dose rate and including caecum as well as faeces sample. The associations between microbiome communities and radiation exposure varied between host species. Associations between microbiome and radiation was different for analyses based on ambient versus total weighted absorbed dose rates. We found considerable variation between patterns for faecal and gut samples of bank voles, suggesting faecal samples are not an accurate indicator of gut composition. For bank vole guts, associations between radiation and bacterial community composition were robust against geographical and habitat variation. We found limited associations between radiation and fungal communities. Host physiological mechanisms or environmental factors may be driving these patterns.
