## Supplementary material for "Impacts of radiation on the bacterial and fungal microbiome of small mammals in the Chernobyl Exclusion Zone": Radioecology supplementary data

### Sheet: Radioecological data
Individual	Year	Sample_type	Latin	Common	Sex	X (WGS84)	Y (WGS84)	Ambient_dose	90Sr int activity conc (Bq/kg)	137Cs int activity conc (Bq/kg)	90Sr int dose rate (microGy/h)	137Cs int dose rate (microGy/h)	137Cs ext dose rate (microGy/h)	Total absorbed dose rate (microGy/h)
CV10	2017	Faeces	Myodes glareolus	Bank vole	Female	30.0443	51.3839	42.3	89200	1150000	52	175	92	318
CV100	2017	Faeces	Apodemus sylvaticus	Wood mouse	Female	30.0414	51.381	27.8	19800	367000	12	56	26	94
CV101	2017	Faeces	Myodes glareolus	Bank vole	Male	30.0366	51.3813	24.2	26500	1950000	15	296	24	335
CV102	2017	Faeces	Myodes glareolus	Bank vole	Male	30.0366	51.3812	24.2	26500	1630000	15	247	24	286
CV103	2017	Faeces	Apodemus agrarius	Striped field mouse	Male	30.0366	51.381	24.2	11600	295000	7	45	20	72
CV104	2017	Faeces	Apodemus flavicollis	Yellow-necked mouse	Male	30.0607	51.3855	37.3	22900	92000	14	14	45	73
CV105	2017	Faeces	Apodemus sylvaticus	Wood mouse	Male	30.0605	51.3856	37.3	22900	224000	13	34	45	93
CV106	2017	Faeces	Apodemus sylvaticus	Wood mouse		30.0605	51.3856	37.3	22900	16800	13	3	45	61
CV107	2017	Faeces	Apodemus flavicollis	Yellow-necked mouse	Male	30.0607	51.3857	37.3	22900	2010	14	0	45	59
CV108	2017	Faeces	Apodemus agrarius	Striped field mouse	Female	30.0444	51.3838	42.3	39000	182000	23	28	77	128
CV109	2017	Faeces	Apodemus flavicollis	Yellow-necked mouse	Male	30.0446	51.3837	42.3	75600	190000	45	29	77	151
CV11	2017	Faeces	Apodemus agrarius	Striped field mouse		30.0444	51.3839	42.3	39000	38100	23	6	77	106
CV110	2017	Faeces	Apodemus flavicollis	Yellow-necked mouse	Male	30.0444	51.3839	42.3	75600	256000	45	39	77	162
CV111	2017	Faeces	Apodemus flavicollis	Yellow-necked mouse	Female	30.0447	51.3839	42.3	75600	17000	45	3	77	125
CV114	2017	Faeces	Myodes glareolus	Bank vole	Male	30.0366	51.3813	24.2	26500	2650000	15	402	24	441
CV115	2017	Faeces	Apodemus flavicollis	Yellow-necked mouse	Male	30.0418	51.3813	27.8	19800	16700	12	3	26	40
CV120	2017	Faeces	Apodemus sylvaticus	Wood mouse	Male	30.0605	51.3858	37.3	22900	4100	13	1	45	59
CV122	2017	Faeces	Apodemus agrarius	Striped field mouse	Male	30.0447	51.3838	42.3	39000	348000	23	53	77	154
CV124	2017	Faeces	Apodemus flavicollis	Yellow-necked mouse	Male	30.0295	51.3829	27.7	20400	59100	12	9	22	43
CV127	2017	Faeces	Myodes glareolus	Bank vole	Male	30.0295	51.383	27.7	24000	1960000	14	298	26	338
CV128	2017	Faeces	Myodes glareolus	Bank vole	Male	30.0296	51.383	27.7	24000	1330000	14	201	26	242
CV129	2017	Faeces	Myodes glareolus	Bank vole	Female	30.0293	51.3832	27.7	24000	2680000	14	406	26	447
CV131	2017	Faeces	Apodemus agrarius	Striped field mouse	Female	30.0366	51.3813	24.2	11600	473000	7	72	20	99
CV132	2017	Faeces	Apodemus flavicollis	Yellow-necked mouse	Female	30.0605	51.3856	37.3	22900	238000	14	37	45	95
CV133	2017	Faeces	Apodemus flavicollis	Yellow-necked mouse	Female	30.0606	51.3856	37.3	22900	158000	14	24	45	83
CV134	2017	Faeces	Apodemus sylvaticus	Wood mouse	Male	30.0605	51.3856	37.3	22900	12800	13	2	45	61
CV136	2017	Faeces	Apodemus flavicollis	Yellow-necked mouse	Female	30.0607	51.3858	37.3	22900	76300	14	12	45	71
CV137	2017	Faeces	Apodemus flavicollis	Yellow-necked mouse	Female	30.0445	51.3836	42.3	75600	27500	45	4	77	126
CV139	2017	Faeces	Apodemus sylvaticus	Wood mouse	Male	30.0443	51.3839	42.3	75600	376000	44	58	77	179
CV140	2017	Faeces	Apodemus flavicollis	Yellow-necked mouse	Female	30.0447	51.3839	42.3	75600	949000	45	146	77	268
CV141	2017	Faeces	Apodemus flavicollis	Yellow-necked mouse	Female	30.0447	51.3839	42.3	75600	128000	45	20	77	142
CV142	2017	Faeces	Apodemus flavicollis	Yellow-necked mouse	Male	30.0445	51.384	42.3	75600	239000	45	37	77	159
CV143	2017	Faeces	Myodes glareolus	Bank vole	Male	30.0362	51.3836	35.8	22200	794000	13	120	28	162
CV144	2017	Faeces	Apodemus agrarius	Striped field mouse	Male	30.0366	51.3813	24.2	11600	290000	7	44	20	71
CV145	2017	Faeces	Apodemus agrarius	Striped field mouse	Male	30.0366	51.381	24.2	11600	228000	7	35	20	62
CV146	2017	Faeces	Apodemus sylvaticus	Wood mouse	Male	30.0609	51.3855	37.3	22900	513000	13	78	45	137
CV147	2017	Faeces	Apodemus flavicollis	Yellow-necked mouse	Female	30.0607	51.3855	37.3	22900	911000	14	141	45	199
CV148	2017	Faeces	Apodemus sylvaticus	Wood mouse	Male	30.0607	51.3857	37.3	22900	9710	13	1	45	60
CV149	2017	Faeces	Apodemus agrarius	Striped field mouse	Male	30.0444	51.3839	42.3	39000	90000	23	14	77	114
CV15	2017	Faeces	Apodemus flavicollis	Yellow-necked mouse	Male	30.0445	51.384	42.3	75600	535000	45	82	77	205
CV150	2017	Faeces	Apodemus agrarius	Striped field mouse	Male	30.0448	51.3838	42.3	39000	811000	23	124	77	224
CV151	2017	Faeces	Apodemus flavicollis	Yellow-necked mouse	Male	30.0447	51.3839	42.3	75600	147000	45	23	77	145
CV152	2017	Faeces	Myodes glareolus	Bank vole	Male	30.0296	51.383	27.7	24000	1400000	14	212	26	252
CV154	2017	Faeces	Apodemus flavicollis	Yellow-necked mouse	Female	30.0365	51.3837	35.8	18800	333000	11	51	24	86
CV156	2017	Faeces	Apodemus agrarius	Striped field mouse	Female	30.0421	51.3852	10.8	2680	148000	2	23	7	31
CV158	2017	Faeces	Myodes glareolus	Bank vole	Male	30.0424	51.3854	10.8	6130	447000	4	68	8	80
CV159	2017	Faeces	Apodemus agrarius	Striped field mouse	Female	30.0425	51.3853	10.8	2680	294000	2	45	7	53
CV16	2017	Faeces	Myodes glareolus	Bank vole		30.0447	51.3839	42.3	89200	2070000	52	314	92	458
CV160	2017	Faeces	Apodemus flavicollis	Yellow-necked mouse	Female	30.0423	51.3852	10.8	5190	373000	3	57	7	67
CV161	2017	Faeces	Apodemus flavicollis	Yellow-necked mouse	Male	30.0426	51.3852	10.8	5190	138000	3	21	7	31
CV162	2017	Faeces	Apodemus agrarius	Striped field mouse	Male	30.0425	51.3851	10.8	2680	115000	2	18	7	26
CV163	2017	Faeces	Apodemus agrarius	Striped field mouse	Male	30.0425	51.3851	10.8	2680	77200	2	12	7	20
CV165	2017	Faeces	Apodemus agrarius	Striped field mouse	Female	30.0423	51.3849	10.8	2680	293000	2	45	7	53
CV166	2017	Faeces	Apodemus flavicollis	Yellow-necked mouse	Female	30.063	51.3843	153.6	78700	316000	46	49	115	211
CV169	2017	Faeces	Apodemus flavicollis	Yellow-necked mouse	Male	30.0626	51.3841	153.6	78700	508000	46	78	115	240
CV170	2017	Faeces	Apodemus flavicollis	Yellow-necked mouse	Male	30.0626	51.3841	153.6	78700	45100	46	7	115	169
CV171	2017	Faeces	Apodemus flavicollis	Yellow-necked mouse	Female	30.0444	51.3839	42.3	75600	73700	45	11	77	133
CV175	2017	Faeces	Apodemus flavicollis	Yellow-necked mouse	Female	30.0629	51.3843	153.6	78700	116000	46.48	17.92	115.32	180
CV176	2017	Faeces	Apodemus flavicollis	Yellow-necked mouse	Male	30.0626	51.3841	153.6	78700	114000	46.48	17.53	115.32	179
CV179	2017	Faeces	Apodemus agrarius	Striped field mouse	Female	30.0366	51.3813	24.2	11600	381000	6.8	58.25	20.02	85
CV18	2017	Faeces	Apodemus flavicollis	Yellow-necked mouse	Female	30.0293	51.3829	27.7	20400	33500	12	5	22	40
CV180	2017	Faeces	Apodemus flavicollis	Yellow-necked mouse	Female	30.0414	51.3813	27.8	19800	40100	11.69	6.19	25.8	44
CV181	2017	Faeces	Myodes glareolus	Bank vole	Male	30.0292	51.3829	27.7	24000	375000	13.99	56.96	26.42	97
CV183	2017	Faeces	Myodes glareolus	Bank vole	Male	30.0293	51.3829	27.7	24000	1180000	13.99	179.72	26.42	220
CV184	2017	Faeces	Myodes glareolus	Bank vole	Male	30.0291	51.383	27.7	24000	196000	13.99	29.68	26.42	70
CV185	2017	Faeces	Myodes glareolus	Bank vole	Male	30.0293	51.383	27.7	24000	638000	13.99	96.85	26.42	137
CV187	2017	Faeces	Microtus agrestis	Field vole	Female	30.0293	51.3831	27.7	15200	587000	8.98	90.52	26.32	126
CV2	2017	Faeces	Apodemus sylvaticus	Wood mouse	Male	30.0608	51.3855	37.3	22900	42000	13	6	45	65
CV20	2017	Faeces	Apodemus agrarius	Striped field mouse	Male	30.0295	51.3829	27.7	10500	246000	6	38	22	66
CV21	2017	Faeces	Apodemus agrarius	Striped field mouse	Female	30.0296	51.383	27.7	10500	125000	6	19	22	48
CV22	2017	Faeces	Apodemus agrarius	Striped field mouse	Male	30.0294	51.3831	27.7	10500	92800	6	14	22	43
CV26	2017	Faeces	Apodemus flavicollis	Yellow-necked mouse	Female	30.0363	51.3837	35.8	18800	841000	11	130	24	165
CV27	2017	Faeces	Apodemus flavicollis	Yellow-necked mouse	Female	30.0365	51.3835	35.8	18800	4450000	11	686	24	721
CV28	2017	Faeces	Apodemus flavicollis	Yellow-necked mouse	Male	30.0364	51.3835	35.8	18800	198000	11	31	24	66
CV31	2017	Faeces	Apodemus sylvaticus	Wood mouse	Male	30.0417	51.3812	27.8	19800	549000	12	84	26	121
CV34	2017	Faeces	Apodemus sylvaticus	Wood mouse	Female	30.0415	51.381	27.8	19800	61900	12	9	26	47
CV38	2017	Faeces	Apodemus flavicollis	Yellow-necked mouse	Male	30.0368	51.381	24.2	22500	670000	13	103	20	137
CV39	2017	Faeces	Apodemus flavicollis	Yellow-necked mouse	Male	30.0366	51.3813	24.2	22500	277000	13	43	20	76
CV4	2017	Faeces	Apodemus sylvaticus	Wood mouse	Female	30.0606	51.3855	37.3	22900	177000	13	27	45	86
CV40	2017	Faeces	Apodemus flavicollis	Yellow-necked mouse	Female	30.0366	51.3813	24.2	22500	211000	13	33	20	66
CV42	2017	Faeces	Apodemus flavicollis	Yellow-necked mouse	Male	30.0446	51.3837	42.3	75600	554000	45	86	77	208
CV43	2017	Faeces	Apodemus flavicollis	Yellow-necked mouse	Female	30.0445	51.3838	42.3	75600	555000	45	86	77	208
CV45	2017	Faeces	Apodemus sylvaticus	Wood mouse	Male	30.0444	51.3839	42.3	75600	80900	44	12	77	134
CV49	2017	Faeces	Apodemus agrarius	Striped field mouse	Male	30.0445	51.3839	42.3	39000	158000	23	24	77	125
CV5	2017	Faeces	Apodemus sylvaticus	Wood mouse	Male	30.0609	51.3855	37.3	22900	67700	13	10	45	69
CV50	2017	Faeces	Apodemus flavicollis	Yellow-necked mouse	Female	30.0446	51.3839	42.3	75600	2520	45	0	77	122
CV51	2017	Faeces	Apodemus flavicollis	Yellow-necked mouse	Male	30.0446	51.384	42.3	75600	110000	45	17	77	139
CV53	2017	Faeces	Apodemus agrarius	Striped field mouse	Male	30.0293	51.3829	27.7	10500	96900	6	15	22	43
CV54	2017	Faeces	Apodemus agrarius	Striped field mouse	Male	30.0291	51.383	27.7	10500	32700	6	5	22	34
CV55	2017	Faeces	Apodemus flavicollis	Yellow-necked mouse	Male	30.0294	51.3829	27.7	20400	79000	12	12	22	47
CV56	2017	Faeces	Apodemus agrarius	Striped field mouse	Male	30.0292	51.383	27.7	10500	36300	6	6	22	34
CV58	2017	Faeces	Myodes glareolus	Bank vole	Female	30.0295	51.383	27.7	24000	240000	14	36	26	77
CV59	2017	Faeces	Apodemus agrarius	Striped field mouse	Female	30.0294	51.3831	27.7	10500	348000	6	53	22	82
CV6	2017	Faeces	Apodemus sylvaticus	Wood mouse	Female	30.0606	51.3856	37.3	22900	58300	13	9	45	68
CV60	2017	Faeces	Apodemus agrarius	Striped field mouse	Male	30.0295	51.3831	27.7	10500	58000	6	9	22	37
CV61	2017	Faeces	Apodemus flavicollis	Yellow-necked mouse	Male	30.0296	51.3831	27.7	20400	6480	12	1	22	35
CV62	2017	Faeces	Apodemus flavicollis	Yellow-necked mouse	Female	30.0365	51.3838	35.8	18800	30200	11	5	24	40
CV65	2017	Faeces	Apodemus flavicollis	Yellow-necked mouse	Female	30.0362	51.3836	35.8	18800	250000	11	39	24	74
CV66	2017	Faeces	Apodemus flavicollis	Yellow-necked mouse		30.0365	51.3835	35.8	18800	69300	11	11	24	46
CV67	2017	Faeces	Apodemus flavicollis	Yellow-necked mouse	Male	30.0363	51.3835	35.8	18800	3680	11	1	24	36
CV68	2017	Faeces	Apodemus sylvaticus	Wood mouse	Male	30.0418	51.3812	27.8	19800	179000	12	27	26	65
CV7	2017	Faeces	Apodemus flavicollis	Yellow-necked mouse	Male	30.0445	51.3836	42.3	75600	106000	45	16	77	138
CV73	2017	Faeces	Myodes glareolus	Bank vole	Male	30.0366	51.3812	24.2	26500	762000	15	116	24	155
CV74	2017	Faeces	Apodemus flavicollis	Yellow-necked mouse	Female	30.0366	51.3811	24.2	22500	189000	13	29	20	62
CV76	2017	Faeces	Apodemus sylvaticus	Wood mouse	Female	30.0607	51.3855	37.3	22900	1430000	13	219	45	278
CV77	2017	Faeces	Apodemus sylvaticus	Wood mouse	Female	30.0605	51.3855	37.3	22900	535000	13	82	45	141
CV78	2017	Faeces	Apodemus sylvaticus	Wood mouse	Male	30.0609	51.3855	37.3	22900	16300	13	2	45	61
CV79	2017	Faeces	Apodemus flavicollis	Yellow-necked mouse	Male	30.0608	51.3857	37.3	22900	281	14	0	45	59
CV8	2017	Faeces	Apodemus flavicollis	Yellow-necked mouse	Male	30.0444	51.3837	42.3	75600	94000	45	15	77	137
CV80	2017	Faeces	Apodemus sylvaticus	Wood mouse	Male	30.0607	51.3857	37.3	22900	54800	13	8	45	67
CV82	2017	Faeces	Myodes glareolus	Bank vole	Male	30.0295	51.383	27.7	24000	2690000	14	408	26	448
CV83	2017	Faeces	Myodes glareolus	Bank vole	Male	30.0295	51.383	27.7	24000	6470000	14	981	26	1022
CV84	2017	Faeces	Apodemus flavicollis	Yellow-necked mouse	Male	30.0295	51.3831	27.7	20400	1920	12	0	22	35
CV85	2017	Faeces	Apodemus flavicollis	Yellow-necked mouse	Male	30.0363	51.3838	35.8	18800	326000	11	50	24	85
CV87	2017	Faeces	Apodemus agrarius	Striped field mouse	Male	30.0365	51.3837	35.8	9710	14400	6	2	24	32
CV89	2017	Faeces	Apodemus flavicollis	Yellow-necked mouse	Female	30.0363	51.3835	35.8	18800	866000	11	134	24	169
CV9	2017	Faeces	Apodemus agrarius	Striped field mouse	Male	30.0444	51.3837	42.3	39000	92000	23	14	77	114
CV90	2017	Faeces	Apodemus flavicollis	Yellow-necked mouse	Male	30.0364	51.3836	35.8	18800	632000	11	98	24	133
CV92	2017	Faeces	Apodemus sylvaticus	Wood mouse	Male	30.0417	51.3811	27.8	19800	692000	12	106	26	143
CV93	2017	Faeces	Apodemus sylvaticus	Wood mouse	Male	30.0416	51.381	27.8	19800	308000	12	47	26	85
CV94	2017	Faeces	Apodemus flavicollis	Yellow-necked mouse	Female	30.0416	51.3812	27.8	19800	70300	12	11	26	48
CV95	2017	Faeces	Apodemus sylvaticus	Wood mouse	Male	30.0415	51.381	27.8	19800	500000	12	76	26	114
CV96	2017	Faeces	Myodes glareolus	Bank vole	Female	30.0415	51.3813	27.8	23300	1030000	14	157	31	201
CV97	2017	Faeces	Apodemus flavicollis	Yellow-necked mouse	Male	30.0414	51.3813	27.8	19800	249000	12	38	26	76
CV99	2017	Faeces	Apodemus sylvaticus	Wood mouse	Male	30.0414	51.3811	27.8	19800	128000	12	20	26	57
G172	2018	Gut	Myodes glareolus	Bank vole	Male	30.0443	51.3841	34.1	17200	305000	10.03	46.28	33.44	90
G173	2018	Gut	Myodes glareolus	Bank vole	Female	30.0439	51.3845	34.1	13500	277000	7.83	42.11	33.44	83
G174	2018	Gut	Myodes glareolus	Bank vole	Female	29.8839	51.2844	0.1	391	288	0.23	0.04	0.1	0.4
G176	2018	Gut	Myodes glareolus	Bank vole	Male	29.9011	51.291	0.1	472	347	0.27	0.05	0.11	0.4
G177	2018	Gut	Myodes glareolus	Bank vole	Female	30.095	51.3474	1.8	1730	832	1.01	0.13	1.74	3
G178	2018	Gut	Myodes glareolus	Bank vole	Female	30.0697	51.3703	1.5	1210	37600	0.71	5.71	1.45	8
G179	2018	Gut	Myodes glareolus	Bank vole	Female	30.0879	51.3575	2.1	3760	22300	2.19	3.39	2.05	8
G180	2018	Gut	Myodes glareolus	Bank vole	Female	30.0951	51.3476	1.8	838	617	0.49	0.09	1.74	2
G183	2018	Gut	Myodes glareolus	Bank vole	Female	30.0938	51.3478	1.8	1890	368	1.1	0.06	1.74	3
G184	2018	Gut	Myodes glareolus	Bank vole	Male	30.0222	51.3873	1.3	5090	41100	2.97	6.24	1.23	10
G186	2018	Gut	Myodes glareolus	Bank vole	Male	30.0208	51.3872	1.3	5190	24800	3.02	3.76	1.23	8
G187	2018	Gut	Myodes glareolus	Bank vole	Female	29.9013	51.291	0.1	338	665	0.2	0.1	0.11	0.4
G188	2018	Gut	Myodes glareolus	Bank vole	Male	30.0223	51.3875	1.3	6690	25700	3.9	3.9	1.23	9
G189	2018	Gut	Myodes glareolus	Bank vole	Male	30.0363	51.3835	43.4	10100	912000	5.9	138.4	42.56	187
G190	2018	Gut	Myodes glareolus	Bank vole	Female	29.9074	51.2321	0.1	649	478	0.38	0.07	0.11	1
G191	2018	Gut	Myodes glareolus	Bank vole	Male	29.8838	51.2847	0.1	451	351	0.26	0.05	0.1	0.4
G193	2018	Gut	Myodes glareolus	Bank vole	Female	29.9011	51.2902	0.1	1180	865	0.68	0.13	0.11	1
G195	2018	Gut	Myodes glareolus	Bank vole	Female	30.0362	51.3837	43.4	15800	183000	9.18	27.81	42.56	80
G196	2018	Gut	Myodes glareolus	Bank vole	Female	30.0946	51.3479	1.8	2260	635	1.31	0.1	1.74	3
G197	2018	Gut	Myodes glareolus	Bank vole	Male	29.9072	51.2319	0.1	414	304	0.24	0.05	0.11	0.4
G198	2018	Gut	Myodes glareolus	Bank vole	Male	29.8828	51.2844	0.1	492	362	0.29	0.05	0.1	0.4
G199	2018	Gut	Myodes glareolus	Bank vole	Male	30.0366	51.3839	43.4	3800	279000	2.21	42.38	42.56	87
G200	2018	Gut	Myodes glareolus	Bank vole	Male	30.0939	51.3479	1.8	1920	1190	1.12	0.18	1.74	3
G201	2018	Gut	Myodes glareolus	Bank vole	Male	29.9065	51.2328	0.1	614	452	0.36	0.07	0.11	1
G202	2018	Gut	Myodes glareolus	Bank vole	Male	29.9066	51.2325	0.1	511	376	0.3	0.06	0.11	0.5
G203	2018	Gut	Myodes glareolus	Bank vole	Male	30.0888	51.3569	2.1	875	9500	0.51	1.44	2.05	4
G204	2018	Gut	Myodes glareolus	Bank vole	Female	30.0889	51.3568	2.1	1310	16400	0.76	2.49	2.05	5
G205	2018	Gut	Myodes glareolus	Bank vole	Female	30.0893	51.357	2.1	2110	40200	1.23	6.11	2.05	9
G206	2018	Gut	Myodes glareolus	Bank vole	Female	30.0702	51.3704	1.5	1230	36200	0.72	5.49	1.45	8
G207	2018	Gut	Myodes glareolus	Bank vole	Female	30.0881	51.357	2.1	1090	17600	0.63	2.67	2.05	5
G208	2018	Gut	Myodes glareolus	Bank vole	Male	30.0689	51.3702	1.5	538	53400	0.31	8.1	1.45	10
G209	2018	Gut	Myodes glareolus	Bank vole	Female	30.093	51.3729	7.6	597	285000	0.35	43.31	7.48	51
G210	2018	Gut	Myodes glareolus	Bank vole	Male	30.0881	51.3577	2.1	3360	27300	1.96	4.15	2.05	8
G211	2018	Gut	Myodes glareolus	Bank vole	Male	29.9064	51.2327	0.1	558	411	0.33	0.06	0.11	0.5
G215	2018	Gut	Myodes glareolus	Bank vole	Male	30.0613	51.385	108.5	94300	763000	54.88	115.76	106.36	277
G216	2018	Gut	Myodes glareolus	Bank vole	Male	30.0614	51.3849	108.5	80600	492000	46.9	74.65	106.36	228
G217	2018	Gut	Myodes glareolus	Bank vole	Female	30.0221	51.3873	1.3	658	8170	0.38	1.24	1.23	3
G218	2018	Gut	Myodes glareolus	Bank vole	Female	30.0931	51.3728	7.6	2730	184000	1.59	27.99	7.48	37
G219	2018	Gut	Myodes glareolus	Bank vole	Male	29.8455	51.2869	0.1	544	3170	0.32	0.48	0.09	1
G220	2018	Gut	Myodes glareolus	Bank vole	Male	30.0701	51.3702	1.5	601	51400	0.35	7.8	1.45	10
G225	2018	Gut	Myodes glareolus	Bank vole	Male	29.9068	51.2323	0.1	643	500	0.37	0.08	0.11	1
G226	2018	Gut	Myodes glareolus	Bank vole	Female	30.0885	51.3577	2.1	2950	26100	1.72	3.96	2.05	8
G228	2018	Gut	Myodes glareolus	Bank vole	Male	30.0695	51.3701	1.5	785	58700	0.46	8.91	1.45	11
G229	2018	Gut	Myodes glareolus	Bank vole	Male	30.0613	51.3843	108.5	121000	821000	70.26	124.65	106.36	301
G230	2018	Gut	Myodes glareolus	Bank vole	Female	30.0546	51.3792	41.4	23700	701000	13.8	106.39	40.54	161
G231	2018	Gut	Myodes glareolus	Bank vole	Male	30.0208	51.3872	1.3	1070	15800	0.62	2.4	1.23	4
G232	2018	Gut	Myodes glareolus	Bank vole	Male	29.924	51.3806	6.2	2060	47500	1.2	7.21	6.11	15
G234	2018	Gut	Myodes glareolus	Bank vole	Male	30.0614	51.3848	108.5	91900	595000	53.49	90.25	106.36	250
G235	2018	Gut	Myodes glareolus	Bank vole	Male	30.0699	51.3703	1.5	2040	18000	1.19	2.73	1.45	5
G236	2018	Gut	Myodes glareolus	Bank vole	Female	30.0883	51.357	2.1	1400	34600	0.81	5.25	2.05	8
G239	2018	Gut	Myodes glareolus	Bank vole	Female	29.9066	51.2325	0.1	479	507	0.28	0.08	0.11	0.5
G240	2018	Gut	Myodes glareolus	Bank vole	Male	30.0543	51.3793	41.4	612	806000	0.36	122.42	40.54	163
G244	2018	Gut	Myodes glareolus	Bank vole	Male	30.0697	51.3703	1.5	859	38100	0.5	5.78	1.45	8
G245	2018	Gut	Myodes glareolus	Bank vole	Male	29.9065	51.2328	0.1	822	605	0.48	0.09	0.11	1
G247	2018	Gut	Myodes glareolus	Bank vole	Female	29.9067	51.2324	0.1	515	379	0.3	0.06	0.11	0.5
G248	2018	Gut	Myodes glareolus	Bank vole	Male	30.0881	51.357	2.1	2850	17900	1.66	2.71	2.05	6
G249	2018	Gut	Myodes glareolus	Bank vole	Male	29.907	51.2326	0.1	748	550	0.44	0.08	0.11	1
G250	2018	Gut	Myodes glareolus	Bank vole	Male	30.0544	51.3791	41.4	717	1470000	0.42	223.04	40.54	264
G254	2018	Gut	Myodes glareolus	Bank vole	Male	30.0701	51.3702	1.5	1170	24300	0.68	3.68	1.45	6
G255	2018	Gut	Myodes glareolus	Bank vole	Male	30.0607	51.3846	108.5	17200	524000	10.01	79.56	106.36	196
G256	2018	Gut	Myodes glareolus	Bank vole	Male	29.9241	51.3808	6.2	2080	38500	1.21	5.85	6.11	13
G257	2018	Gut	Myodes glareolus	Bank vole	Female	30.069	51.3702	1.5	697	54300	0.41	8.24	1.45	10
G258	2018	Gut	Myodes glareolus	Bank vole	Female	30.0704	51.3706	1.5	1050	17000	0.61	2.58	1.45	5
G259	2018	Gut	Myodes glareolus	Bank vole	Male	29.9067	51.2324	0.1	506	372	0.29	0.06	0.11	0.5
G260	2018	Gut	Myodes glareolus	Bank vole	Male	30.0539	51.3796	41.4	691	829000	0.4	125.8	40.54	167
G261	2018	Gut	Myodes glareolus	Bank vole	Female	29.9068	51.2323	0.1	508	1090	0.3	0.17	0.11	1
G262	2018	Gut	Myodes glareolus	Bank vole	Female	29.9249	51.381	6.2	1610	130000	0.94	19.71	6.11	27
G264	2018	Gut	Myodes glareolus	Bank vole	Male	30.0699	51.3702	1.5	780	39900	0.45	6.05	1.45	8
G267	2018	Gut	Myodes glareolus	Bank vole	Male	30.093	51.3727	7.6	1560	132000	0.91	20.05	7.48	28
G268	2018	Gut	Myodes glareolus	Bank vole	Female	30.0614	51.3848	108.5	103000	1600000	60.04	243.02	106.36	409
G269	2018	Gut	Myodes glareolus	Bank vole	Female	29.8456	51.2871	0.1	791	582	0.46	0.09	0.09	1
G270	2018	Gut	Myodes glareolus	Bank vole	Female	30.0883	51.357	2.1	5050	28900	2.94	4.38	2.05	9
G271	2018	Gut	Myodes glareolus	Bank vole	Male	30.0614	51.3848	34.1	82500	1510000	48.02	228.97	33.44	310
G272	2018	Gut	Myodes glareolus	Bank vole	Male	29.9411	51.3766	5.2	5020	46900	2.92	7.13	5.11	15
G274	2018	Gut	Myodes glareolus	Bank vole	Male	30.0616	51.3843	108.5	34700	472000	20.23	71.62	106.36	198
G275	2018	Gut	Myodes glareolus	Bank vole	Male	30.0699	51.3703	1.5	622	31500	0.36	4.78	1.45	7
G276	2018	Gut	Myodes glareolus	Bank vole	Male	30.0699	51.3702	1.5	1200	62200	0.7	9.45	1.45	12
G278	2018	Gut	Myodes glareolus	Bank vole	Male	29.8454	51.287	0.1	564	1510	0.33	0.23	0.09	1
G279	2018	Gut	Myodes glareolus	Bank vole	Female	30.0541	51.3793	41.4	14400	387000	8.39	58.72	40.54	108
G280	2018	Gut	Myodes glareolus	Bank vole	Female	30.0702	51.3702	1.5	878	61400	0.51	9.31	1.45	11
G282	2018	Gut	Myodes glareolus	Bank vole	Male	30.0218	51.3875	1.3	2480	30300	1.45	4.6	1.23	7
G283	2018	Gut	Myodes glareolus	Bank vole	Male	29.9068	51.2322	0.1	852	627	0.5	0.1	0.11	1
G284	2018	Gut	Myodes glareolus	Bank vole	Male	29.9068	51.2323	0.1	619	31600	0.36	4.8	0.11	5
G285	2018	Gut	Myodes glareolus	Bank vole	Female	30.0886	51.3574	2.1	5150	21700	3	3.3	2.05	8
G286	2018	Gut	Myodes glareolus	Bank vole	Female	30.0276	51.3749	8.7	1020	20800	0.59	3.15	8.57	12
G287	2018	Gut	Myodes glareolus	Bank vole	Female	29.9065	51.2328	0.1	533	2200	0.31	0.33	0.11	1
G289	2018	Gut	Myodes glareolus	Bank vole	Male	30.0889	51.3568	2.1	1610	9670	0.94	1.47	2.05	4
G290	2018	Gut	Myodes glareolus	Bank vole	Male	30.0893	51.357	2.1	1590	13200	0.93	2.01	2.05	5
G293	2018	Gut	Myodes glareolus	Bank vole	Male	29.9067	51.2324	0.1	806	593	0.47	0.09	0.11	1
G294	2018	Gut	Myodes glareolus	Bank vole	Female	30.0697	51.3703	1.5	1190	64100	0.69	9.73	1.45	12
G296	2018	Gut	Myodes glareolus	Bank vole	Female	30.0442	51.3841	34.1	17700	348000	10.28	52.81	33.44	97
G297	2018	Gut	Myodes glareolus	Bank vole	Male	30.0614	51.3849	108.5	92200	493000	53.67	74.89	106.36	235
G298	2018	Gut	Myodes glareolus	Bank vole	Male	30.0614	51.3842	108.5	35900	2880000	20.89	437.4	106.36	565
G299	2018	Gut	Myodes glareolus	Bank vole	Female	30.0884	51.3577	2.1	3430	23900	1.99	3.63	2.05	8
G300	2018	Gut	Myodes glareolus	Bank vole	Female	30.0887	51.357	2.1	659	12400	0.38	1.87	2.05	4
G301	2018	Gut	Myodes glareolus	Bank vole	Male	30.0614	51.3849	108.5	76000	1090000	44.23	165.9	106.36	316
G305	2018	Gut	Myodes glareolus	Bank vole	Male	29.9251	51.3811	6.2	2110	78800	1.23	11.95	6.11	19
G308	2018	Gut	Myodes glareolus	Bank vole	Male	30.0219	51.3873	1.3	593	11200	0.34	1.7	1.23	3
G309	2018	Gut	Myodes glareolus	Bank vole	Female	30.0212	51.3875	1.3	5050	40400	2.94	6.13	1.23	10
G310	2018	Gut	Myodes glareolus	Bank vole	Female	30.0221	51.3873	1.3	3310	59400	1.93	9.01	1.23	12
G312	2018	Gut	Myodes glareolus	Bank vole	Female	30.0703	51.3702	1.5	631	46800	0.37	7.1	1.45	9
G313	2018	Gut	Myodes glareolus	Bank vole	Male	30.0216	51.3871	1.3	617	40100	0.36	6.09	1.23	8
G315	2018	Gut	Myodes glareolus	Bank vole	Male	29.9397	51.3772	5.2	9530	36200	5.55	5.49	5.11	16
G316	2018	Gut	Myodes glareolus	Bank vole	Male	30.0366	51.3833	43.4	6550	93900	3.81	14.25	42.56	61
G317	2018	Gut	Myodes glareolus	Bank vole	Male	30.0437	51.3847	34.1	985	213000	0.57	32.35	33.44	66
G318	2018	Gut	Myodes glareolus	Bank vole	Male	30.094	51.3477	1.8	713	2450	0.42	0.37	1.74	3
G320	2018	Gut	Myodes glareolus	Bank vole	Male	30.0613	51.385	108.5	16900	533000	9.84	80.9	106.36	197
G322	2018	Gut	Myodes glareolus	Bank vole	Female	30.0701	51.3702	1.5	719	41300	0.42	6.26	1.45	8
G325	2018	Gut	Myodes glareolus	Bank vole	Male	30.0699	51.3703	1.5	686	43100	0.4	6.54	1.45	8
G326	2018	Gut	Myodes glareolus	Bank vole	Female	30.054	51.3796	41.4	620	1510000	0.36	229.75	40.54	271
G328	2018	Gut	Myodes glareolus	Bank vole	Female	30.0885	51.3576	2.1	2510	27900	1.46	4.23	2.05	8
G329	2018	Gut	Myodes glareolus	Bank vole	Female	30.0545	51.379	41.4	623	2630000	0.36	399.86	40.54	441
G330	2018	Gut	Myodes glareolus	Bank vole	Female	29.9064	51.2329	0.1	395	1820	0.23	0.28	0.11	1
G335	2018	Gut	Myodes glareolus	Bank vole	Male	29.9068	51.2323	0.1	674	3340	0.39	0.51	0.11	1
G336	2018	Gut	Myodes glareolus	Bank vole	Male	29.9064	51.2326	0.1	552	3070	0.32	0.47	0.11	1
G337	2018	Gut	Myodes glareolus	Bank vole	Male	29.9065	51.2325	0.1	493	363	0.29	0.06	0.11	0.4
G338	2018	Gut	Myodes glareolus	Bank vole	Female	30.0942	51.3477	1.8	589	1740	0.34	0.26	1.74	2
G343	2018	Gut	Myodes glareolus	Bank vole	Male	30.0952	51.3473	1.8	989	554	0.58	0.08	1.74	2
G345	2018	Gut	Myodes glareolus	Bank vole	Male	30.0692	51.37	1.5	743	95400	0.43	14.48	1.45	16
G351	2018	Gut	Myodes glareolus	Bank vole	Male	30.0698	51.3701	1.5	809	51100	0.47	7.76	1.45	10
G353	2018	Gut	Myodes glareolus	Bank vole	Male	29.9068	51.2323	0.1	876	645	0.51	0.1	0.11	1
G356	2018	Gut	Myodes glareolus	Bank vole	Male	30.0212	51.3875	1.3	548	339000	0.32	51.51	1.23	53
G358	2018	Gut	Myodes glareolus	Bank vole	Male	30.0705	51.3706	1.5	1340	10700	0.78	1.62	1.45	4
G359	2018	Gut	Myodes glareolus	Bank vole	Male	30.044	51.3844	34.1	37200	261000	21.68	39.61	33.44	95
G362	2018	Gut	Myodes glareolus	Bank vole	Male	30.0702	51.3702	1.5	543	59800	0.32	9.07	1.45	11
G363	2018	Gut	Myodes glareolus	Bank vole	Male	30.0543	51.3793	41.4	58800	1120000	34.24	170.42	40.54	245
G368	2018	Gut	Myodes glareolus	Bank vole	Female	30.0604	51.385	108.5	731	898000	0.43	136.23	106.36	243
G370	2018	Gut	Myodes glareolus	Bank vole	Female	29.9252	51.3807	6.2	2150	38700	1.25	5.88	6.11	13
G372	2018	Gut	Myodes glareolus	Bank vole	Male	30.0698	51.3701	1.5	597	63200	0.35	9.6	1.45	11
G374	2018	Gut	Myodes glareolus	Bank vole	Male	30.0699	51.3703	1.5	660	33700	0.38	5.12	1.45	7
G375	2018	Gut	Myodes glareolus	Bank vole	Female	29.9068	51.2323	0.1	820	1090	0.48	0.17	0.11	1
G377	2018	Gut	Myodes glareolus	Bank vole	Male	30.0701	51.3702	1.5	559	107000	0.33	16.17	1.45	18
G381	2018	Gut	Myodes glareolus	Bank vole	Female	29.9067	51.2331	0.1	527	1020	0.31	0.16	0.11	1
G382	2018	Gut	Myodes glareolus	Bank vole	Female	30.0219	51.3873	1.3	883	25300	0.51	3.84	1.23	6
G383	2018	Gut	Myodes glareolus	Bank vole	Female	30.0704	51.3706	1.5	9430	24000	5.49	3.64	1.45	11
G386	2018	Gut	Myodes glareolus	Bank vole	Male	30.0437	51.3847	34.1	9670	449000	5.63	68.19	33.44	107
G387	2018	Gut	Myodes glareolus	Bank vole	Female	30.0366	51.3839	43.4	4340	482000	2.52	73.17	42.56	118
G388	2018	Gut	Myodes glareolus	Bank vole	Male	29.9066	51.2325	0.1	502	369	0.29	0.06	0.11	0.5
G393	2018	Gut	Myodes glareolus	Bank vole	Female	30.0545	51.379	41.4	535	3410000	0.31	517.18	40.54	558
G396	2018	Gut	Myodes glareolus	Bank vole	Female	30.0208	51.3872	1.3	736	15400	0.43	2.33	1.23	4
G397	2018	Gut	Myodes glareolus	Bank vole	Female	29.941	51.3765	5.2	705	72800	0.41	11.05	5.11	17
G94	2018	Gut	Myodes glareolus	Bank vole	Male	30.0438	51.3846	34.1	13800	399000	8.05	60.52	33.44	102
